# The Gene Expression Profile of Uropathogenic *Escherichia coli* in Women with Uncomplicated Urinary Tract Infections Is Recapitulated in the Mouse Model

**DOI:** 10.1101/2020.02.18.954842

**Authors:** Arwen E. Frick-Cheng, Anna Sintsova, Sara N. Smith, Michael Krauthammer, Kathryn A. Eaton, Harry L. T. Mobley

## Abstract

Uropathogenic *Escherichia coli* (UPEC) is the primary causative agent of uncomplicated urinary tract infections (UTIs). UPEC fitness and virulence determinants have been evaluated in a variety of laboratory settings that include a well-established mouse model of UTI. However, the extent to which bacterial physiology differs between experimental models and human infections remains largely understudied. To address this important question, we compared the transcriptomes of three different UPEC isolates in human infection and a variety of laboratory conditions including LB culture, filter-sterilized urine culture, and the UTI mouse model. We observed high correlation in gene expression between the mouse model and human infection in all three strains examined (Pearson correlation coefficient of 0.86-0.87). Only 175 of 3,266 (5.4%) genes shared by all three strains had significantly different expression levels, with the majority of them (145 genes) down-regulated in patients. Importantly, gene expression of both canonical virulence factors and metabolic machinery were highly similar between the mouse model and human infection, while the *in vitro* conditions displayed more substantial differences. Interestingly, comparison of gene expression between the mouse model and human infection hint at differences in bladder oxygenation as well as nutrient composition. In summary, our work strongly validates the continued use of this mouse model for the study of the pathogenesis of human UTI.

**Importance:** Different experimental models have been used to study UPEC pathogenesis including *in vitro* cultures in different media, tissue culture, as well as mouse models of infection. The latter is especially important since it allows evaluation of mechanisms of pathogenesis and potential therapeutic strategies against UPEC. Bacterial physiology is greatly shaped by environment and it is therefore critical to understand how closely bacterial physiology in any experimental model relates to human infection. In this study, we found a very strong correlation in bacterial gene expression between the mouse model and human UTI using identical strains, suggesting that the mouse model accurately mimics human infection, definitively supporting its continued use in UTI research.
