## Supplementary material for "The Gene Expression Profile of Uropathogenic *Escherichia coli* in Women with Uncomplicated Urinary Tract Infections Is Recapitulated in the Mouse Model": Table S1

### Sheet: Sheet1
Supplemental Table 1
Strain | Condition	Total Reads	Mapped Reads	% Mapped
HM43 | hUTI	58306859	8138559	14
HM43 | LB (rep1)	63966646	62813946	98.2
HM43 | LB (rep2)	37833957	37090863	98.04
HM43 | mUTI	44314537	3690174	8.33
HM43 | UR (rep1)	43179946	42293006	97.95
HM43 | UR (rep2)	44176952	43093840	97.55
HM56 | hUTI	25408755	14935948	58.8
HM56 | LB	86053157	84996407	98.77
HM56 | mUTI	76156912	12133808	15.93
HM56 | UR	76870112	76162748	99.08
HM86 | hUTI	10667404	6413794	60.1
HM86 | LB	78450068	77808079	99.18
HM86 | mUTI	97417857	16770865	17.22
HM86 | UR	85962827	85104985	99
