## Supplementary material for "The Gene Expression Profile of Uropathogenic *Escherichia coli* in Women with Uncomplicated Urinary Tract Infections Is Recapitulated in the Mouse Model": Table S2

### Sheet: Sheet1
Supplemental Table 2: Genes differentially downregulated in human patients compared to micea
Gene	Annotation	log2 FC	Locus Tag
adiY	DNA-binding transcriptional activator AdiY	-4.24676	b4116
allA	ureidoglycolate lyase	-4.10997	b0505
allB	allantoinase	-6.96325	b0512
allC	allantoate amidohydrolase	-3.72149	b0516
allD	ureidoglycolate dehydrogenase	-6.02064	b0517
allE	(S)-ureidoglycine aminohydrolase	-3.72946	b0515
ansB	L-asparaginase 2	-5.21748	b2957
araA	L-arabinose isomerase	-5.56665	b0062
araD	L-ribulose-5-phosphate 4-epimerase AraD	-3.94168	b0061
araF	arabinose ABC transporter periplasmic binding protein	-4.70778	b1901
araG	arabinose ABC transporter ATP binding subunit	-4.05976	b1900
araH	arabinose ABC transporter membrane subunit	-3.48503	b4460
aspA	aspartate ammonia-lyase	-3.41805	b4139
bsmA	DUF1471 domain-containing putative lipoprotein BsmA	-3.0901	b4189
bssR	regulator of biofilm formation	-4.3448	b0836
c1683	Hypothetical protein	-3.25127	c1683
c2396	Hypothetical protein	-4.38412	c2396
c2410	Hypothetical protein	-4.51602	c2410
c4016	Ribose transport ATP-binding protein rbsA	-3.55656	c4016
c4485	Putative PTS enzyme-ii fructose	-3.59855	c4485
c4486	PTS system, fructose-like-2 IIB component 1	-3.44369	c4486
c4488	Putative transcriptional Antiterminator	-3.4609	c4488
c5040	Putative c4-dicarboxylate transport transcriptional Regulatory protein	-2.98282	c5040
c5041	Putative transport sensor protein	-4.11534	c5041
caiF	DNA-binding transcriptional activator CaiF	-2.86034	b0034
caiT	L-carnitine:gamma-butyrobetaine antiporter	-4.46714	b0040
ccp	cytochrome c peroxidase	-3.44925	b3518
citC	citrate lyase synthetase	-6.23827	b0618
citD	citrate lyase acyl carrier protein	-5.6121	b0617
citE	citrate lyase beta subunit	-4.53322	b0616
citF	citrate lyase alpha subunit	-5.06354	b0615
citG	triphosphoribosyl-dephospho-CoA synthase	-5.46748	b0613
citT	citrate:succinate antiporter	-4.25088	b0612
citX	apo-citrate lyase phosphoribosyl-dephospho-CoA transferase	-5.85619	b0614
dcuB	anaerobic C4-dicarboxylate transporter DcuB	-4.12107	b4123
dcuC	anaerobic C4-dicarboxylate transporter DcuC	-3.12864	b0621
dmsB	dimethyl sulfoxide reductase subunit B	-2.98004	b0895
dmsC	dimethyl sulfoxide reductase subunit C	-2.69382	b0896
dtpB	dipeptide/tripeptide:H(+) symporter DtpB	-3.65658	b3496
eutA	reactivating factor for ethanolamine ammonia-lyase EutBC	-3.69117	b2451
eutB	ethanolamine ammonia-lyase subunit alpha	-3.54235	b2441
eutC	ethanolamine ammonia-lyase subunit beta	-3.7048	b2440
eutD	phosphate acetyltransferase EutD	-4.79708	b2458
eutE	putative aldehyde dehydrogenase, ethanolamine utilization protein	-4.65502	b2455
eutG	putative alcohol dehydrogenase in ethanolamine utilization	-5.69883	b2453
eutH	putative inner membrane protein	-3.77585	b2452
eutJ	putative chaperonin, ethanolamine utilization protein	-4.6968	b2454
eutL	putative structural protein, ethanolamine utilization microcompartment	-3.51063	b2439
eutM	putative structural protein, ethanolamine utilization microcompartment	-6.05806	b2457
eutN	putative carboxysome structural protein	-6.62971	b2456
eutP	putative ethanolamine utilization protein EutP with nucleoside triphosphate hydrolase domain	-5.27085	b2461
eutQ	putative ethanolamine utilization protein EutQ	-5.28895	b2460
eutS	putative structural protein, ethanolamine utilization microcompartment	-4.66253	b2462
eutT	putative ethanolamine utilization cobalamin adenosyltransferase	-4.6832	b2459
exuT	hexuronate transporter	-3.26194	b3093
fadH	2,4-dienoyl-CoA reductase	-2.74729	b3081
fdhF	formate dehydrogenase H	-2.92503	b4079
fdhF_3	formate dehydrogenase H	-3.01322	N/A
fdrA	putative acyl-CoA synthetase FdrA	-6.21441	b0518
fixA	putative electron transfer flavoprotein FixA	-2.14319	b0041
fixB	putative electron transfer flavoprotein FixB	-2.73755	b0042
frdA	fumarate reductase flavoprotein subunit	-5.60234	b4154
frdB	fumarate reductase iron-sulfur protein	-5.31266	b4153
frdC	fumarate reductase membrane protein FrdC	-6.06742	b4152
fucP	L-fucose:H(+) symporter	-3.19578	b2801
gadX	DNA-binding transcriptional dual regulator GadX	-3.45128	b3516
gcvH	glycine cleavage system H protein	-2.66877	b2904
glgS	surface composition regulator	-3.51622	b3049
glpA	anaerobic glycerol-3-phosphate dehydrogenase subunit A	-4.8652	b2241
glpB	anaerobic glycerol-3-phosphate dehydrogenase subunit B	-3.82165	b2242
glpC	anaerobic glycerol-3-phosphate dehydrogenase subunit C	-2.82254	b2243
glpQ	glycerophosphoryl diester phosphodiesterase	-3.44412	b2239
glxR	tartronate semialdehyde reductase 2	-7.66471	b0509
hyaA	hydrogenase 1 small subunit	-4.34047	b0972
hybA	hydrogenase 2 iron-sulfur protein	-2.68873	b2996
hybD	putative hydrogenase 2 maturation protease	-2.22464	b2993
hybO	hydrogenase 2 small subunit	-3.35161	b2997
hycA	regulator of the transcriptional regulator FhlA	-5.30424	b2725
hycB	formate hydrogenlyase subunit HycB	-6.03134	b2724
hycD	formate hydrogenlyase subunit HycD	-3.54763	b2722
hycF	formate hydrogenlyase subunit HycF	-2.90533	b2720
hypA	hydrogenase 3 nickel incorporation protein HypA	-2.37609	b2726
hypB	hydrogenase isoenzymes nickel incorporation protein HypB	-2.71452	b2727
hypD	Fe-(CN)2CO cofactor assembly scaffold protein HypD	-2.24586	b2729
hyuA	phenylhydantoinase	-4.26045	b2873
iprA	putative DNA-binding transcriptional regulator IprA	-3.78318	b0375
leuO	DNA-binding transcriptional dual regulator LeuO	-3.4053	b0076
lgoD	L-galactonate oxidoreductase	-3.77456	b4358
N/A	8800_hypothetical_protein	-4.15545	N/A
napC	periplasmic nitrate reductase cytochrome c protein	-2.3079	b2202
napG	ferredoxin-type protein NapG	-3.42939	b2205
napH	ferredoxin-type protein NapH	-3.3974	b2204
nirD	nitrite reductase subunit NirD	-3.29725	b3366
nrfA	cytochrome c552 nitrite reductase	-4.3685	b4070
nrfB	periplasmic nitrite reductase penta-heme c-type cytochrome	-5.09489	b4071
nrfC	putative menaquinol-cytochrome c reductase 4Fe-4S subunit	-5.0639	b4072
nrfD	putative menaquinol-cytochrome c reductase subunit NrfD	-4.20788	b4073
nrfE	putative cytochrome c-type biogenesis protein NrfE	-2.685	b4074
ompW	outer membrane protein W	-6.43929	b1256
oxc	oxalyl-CoA decarboxylase	-2.80439	b2373
pepE	peptidase E	-3.13215	b4021
potE	putrescine:H(+) symporter/putrescine:ornithine antiporter PotE	-4.29079	b0692
preA	NAD-dependent dihydropyrimidine dehydrogenase subunit PreA	-2.69652	b2147
preT	NAD-dependent dihydropyrimidine dehydrogenase subunit PreT	-2.7924	b2146
ssnA	putative aminohydrolase	-5.31949	b2879
tdcA	DNA-binding transcriptional activator TdcA	-6.23446	b3118
tdcB	catabolic threonine dehydratase	-5.52592	b3117
tdcC	threonine/serine:H(+) symporter	-5.03336	b3116
ttdB	L(+)-tartrate dehydratase subunit beta	-2.69674	b3062
ttdR	DNA-binding transcriptional activator Dan	-2.31825	b3060
uacT	urate:H(+) symporter	-5.17187	b2888
uhpT	hexose-6-phosphate:phosphate antiporter	-4.17275	b3666
ulaA	L-ascorbate specific PTS enzyme IIC component	-6.07868	b4193
ulaB	L-ascorbate specific PTS enzyme IIB component	-5.75876	b4194
ulaC	L-ascorbate specific PTS enzyme IIA component	-5.38541	b4195
ulaD	3-keto-L-gulonate-6-phosphate decarboxylase UlaD	-5.12655	b4196
ulaE	L-ribulose-5-phosphate 3-epimerase UlaE	-4.73613	b4197
ulaF	L-ribulose-5-phosphate 4-epimerase UlaF	-3.89685	b4198
ulaG	L-ascorbate-6-phosphate lactonase	-4.14269	b4192
uxaA	D-altronate dehydratase	-2.90923	b3091
uxaC	D-glucoronate/D-galacturonate isomerase	-3.39877	b3092
xanQ	xanthine:H(+) symporter XanQ	-3.64745	b2882
xdhA	putative xanthine dehydrogenase molybdenum-binding subunit XdhA	-3.83965	b2866
xdhD	fused putative xanthine/hypoxanthine oxidase: molybdopterin-binding subunit and Fe-S binding subunit	-3.89556	b2881
ybbW	putative allantoin transporter	-6.67614	b0511
ybcF	putative carbamate kinase	-4.04525	b0521
ydfZ	putative selenoprotein YdfZ	-4.10696	b1541
ydhV	putative oxidoreductase	-2.92363	b1673
ydjE	putative transporter YdjE	-3.54847	b1769
yecH	DUF2492 domain-containing protein YecH	-3.0245	b1906
yehD	putative fimbrial protein YehD	-3.53076	b2111
ygeW	putative carbamoyltransferase YgeW	-6.90545	b2870
ygeY	putative peptidase YgeY	-6.1347	b2872
ygfK	putative oxidoreductase, Fe-S subunit	-5.79312	b2878
yhcC	radical SAM family oxidoreductase YhcC	-2.67997	b3211
yhjX	putative pyruvate transporter	-5.40059	b3547
yjiH	Gate family protein YjiH	-3.63988	b4330
yjjI	DUF3029 domain-containing protein YjjI	-3.60889	b4380
ylbE	DUF1116 domain-containing protein YlbE	-5.62034	b4572
ylbF	DUF2877 domain-containing protein YlbF	-5.28448	b0520
ynfK	putative dethiobiotin synthetase	-2.77783	b1593
yqeA	putative amino acid kinase YqeA	-3.22631	b2874
yqeC	uncharacterized protein YqeC	-3.56319	b2876
yqiJ	putative inner membrane protein	-3.37041	b3050
yqiK	protein YqiK	-2.69141	b3051
