## Supplementary material for "The Gene Expression Profile of Uropathogenic *Escherichia coli* in Women with Uncomplicated Urinary Tract Infections Is Recapitulated in the Mouse Model": Table S3

### Sheet: Sheet1
Supplemental Table 3: Genes downregulated during infection compared to in vitro growth in LBa
Gene Name	Locus	human UTI		mouse UTI
		Log2 FC	Adjusted P Value	Log2 FC	Adjusted P Value
acnB	b1194	-3.00539	6.41864e-11	-3.0173	3.08305e-11
ahr	b1071	-3.43562	0.000836235	-2.77581	0.0304787
amyA	b0724	-4.47054	0.000282512	-3.58875	0.0128898
arnT	b1745	-2.83471	0.000738355	-2.29994	0.0330618
astB	b2422	-6.03406	2.07775e-05	-4.03084	0.0253199
astC	b0740	-6.52686	1.68546e-06	-4.11761	0.0172498
astD	b0118	-5.977	3.30631e-05	-4.15914	0.0172498
astE	b0723	-6.35677	1.10726e-05	-4.5165	0.00726309
cheA	b1744	-4.48698	0.0203585	-5.40754	0.00114685
cheB	b2764	-4.43597	0.0384094	-5.94133	0.000508462
cheW	b2257	-4.96129	0.0031634	-5.1538	0.00152166
cheY	b2752	-4.52653	0.00885495	-4.88057	0.00243438
cheZ	b2414	-4.45769	0.0178793	-4.89602	0.00450244
cybC	b2763	-2.53966	0.0303859	-2.50185	0.0344119
cysA	b1189	-5.33494	4.9855e-10	-4.28952	4.11923e-06
cysC	b1703	-5.58027	4.01664e-11	-4.3607	1.26987e-06
cysD	b4269	-5.64704	3.28938e-06	-5.7777	1.07467e-06
cysH	b1078	-5.25377	1.99271e-11	-4.69243	5.92637e-09
cysI	b2425	-6.44627	1.94925e-23	-5.53781	9.08057e-17
cysJ	b1930	-6.41306	2.06915e-19	-5.41229	1.80862e-13
cysK	b1077	-4.16279	3.74422e-07	-3.97738	1.75166e-06
cysN	b4240	-4.83533	2.47753e-08	-4.82935	1.97469e-08
cysP	b1074	-5.46631	2.71922e-09	-4.77738	7.50425e-07
cysU	b1929	-5.48942	2.70688e-09	-4.0119	0.00014473
cysW	b4239	-5.21109	6.41864e-11	-3.82574	1.50462e-05
dadA	b3020	-4.23366	5.43441e-08	-3.7169	7.34494e-06
dadX	b1729	-4.03109	4.42724e-08	-3.58316	4.26217e-06
flgC	b1702	-3.13288	0.047371	-3.99725	0.00120131
flgF	b0727	-3.39199	0.00736665	-4.12875	0.000120871
flgG	b1925	-2.86663	0.0439657	-4.0663	6.42123e-05
flgL	b1748	-3.57506	0.0329089	-3.78177	0.0152948
flgM	b2750	-4.14198	0.00225778	-4.35246	0.000814765
fliS	b0728	-4.42875	0.016782	-5.46871	0.000536358
gabT	b2762	-4.5961	0.00037811	-3.39008	0.0412141
gltA	b1887	-3.59812	2.35362e-07	-2.71619	0.00179821
ppsA	b1888	-5.49224	1.65173e-25	-3.591	7.48649e-09
ppsR	b1927	-2.6538	0.000423846	-2.37472	0.00539727
sdhA	b0722	-5.2486	1.17551e-13	-3.92269	9.0951e-07
sdhB	b1746	-4.42339	8.04215e-07	-3.74792	0.000130636
sdhC	b2423	-3.82969	6.03446e-05	-3.26722	0.00202462
sdhD	b2662	-5.14452	1.39552e-08	-4.34795	6.80329e-06
sthA	b2424	-2.84183	0.00600127	-2.70721	0.0127153
sucB	b0721	-4.49225	1.48527e-06	-3.12194	0.010661
sucC	b0720	-4.49513	2.36779e-10	-3.22652	0.000183582
tcyJ	b1920	-3.26748	0.000577403	-3.66167	2.01666e-05
tcyP	b1190	-3.34881	0.0017287	-3.73602	0.000125325
tolB	b1883	-2.52636	0.0451059	-2.60229	0.0303175
treB	b2751	-8.67625	1.20937e-13	-6.65136	7.52933e-08
treC	b1882	-7.23881	2.06316e-09	-5.95922	3.49513e-06
ves	b1742	-5.34779	0.00212335	-4.6043	0.01228
ycgR	c5335	-4.81333	0.0216045	-5.72136	0.00179821
yedE	b3962	-3.62027	0.000167492	-3.06676	0.0052942
yedF	b1083	-2.89874	0.00034018	-2.4901	0.00571028
ygiS	b1881	-2.96987	0.000298683	-2.30621	0.0378262
