## Supplementary material for "The Gene Expression Profile of Uropathogenic *Escherichia coli* in Women with Uncomplicated Urinary Tract Infections Is Recapitulated in the Mouse Model": Table S4

### Sheet: Sheet1
Supplemental Table 4: Genes upregulated during infection compared to in vitro growth in LBa
Gene Name	Locus	human UTI		mouse UTI
		Log2 FC	Adjusted P Value	Log2 FC	Adjusted P Value
aaeX	b3242	4.18514	0.00117881	5.84439	4.02291e-08
bax	b3570	3.063	0.0425805	3.10049	0.0354936
c2437	c2437	4.48755	0.00143742	5.70532	2.54704e-06
c4318	c4318	4.8009	2.29172e-10	4.68436	6.45316e-10
chuW	c4314	5.15922	6.27922e-12	5.09324	8.37708e-12
chuX	c4315	4.34559	9.40655e-08	4.49145	1.58593e-08
citE	b0616	3.63531	0.00332465	8.16853	3.35211e-22
cspA	b3556	7.47523	3.87297e-16	3.15648	0.038136
cspG	b0990	6.6723	1.24908e-09	5.17994	1.91737e-05
cyuA	b4470	3.40609	0.00215979	4.1039	1.82649e-05
cyuP	b3110	4.81757	9.03687e-17	5.29467	2.41863e-21
dpiA	b0620	2.22869	0.0290974	2.70402	0.000452184
entA	b0596	4.55437	5.47517e-06	4.08143	0.000109162
entB	b0595	4.58768	7.33758e-11	4.09436	3.01072e-08
entC	b0593	3.80896	5.29346e-05	4.28989	6.47272e-07
entE	b0594	4.54689	9.43354e-12	4.08323	4.02454e-09
entH	b0597	4.36227	4.20617e-11	4.35907	2.63329e-11
fdnH	b1475	4.78351	3.83341e-10	5.36885	1.56994e-13
fdnI	b1476	3.67842	8.98289e-10	4.3561	2.65301e-15
fepD	b0590	2.93154	0.000102347	2.25669	0.0301876
fepE	b0587	4.002	2.9003e-05	3.55083	0.00054019
fes	b0585	3.7378	5.47799e-06	3.34001	0.00014465
fruB	b2169	3.49186	0.0184591	3.69959	0.0074474
fruK	b2168	3.25538	0.0469208	3.36754	0.0315817
fyuA	c2436	9.15411	2.77412e-19	8.16674	3.92241e-15
gntK	b3437	5.46432	9.16335e-19	2.80515	0.00219581
gntU	b4476	5.20182	1.71633e-14	3.63925	5.04705e-06
grxA	b0849	4.59472	2.73037e-13	3.77182	3.64403e-08
hcp	b0873	3.17936	0.00135135	4.70979	5.61082e-10
irp1	c2429	6.46186	4.99039e-11	7.80179	4.23334e-17
lpxP	b2378	4.53586	3.26706e-05	3.30622	0.0171434
mbtB_5	CHI19_18315	8.88578	3.93859e-16	8.73163	1.31827e-15
mdtL	b3710	2.99811	6.44981e-05	2.77084	0.000493536
metE	b3829	5.08307	2.74521e-05	4.57366	0.000306563
metF	b3941	3.79644	0.000113759	4.32089	1.31148e-06
mltD	b0211	2.85869	0.00966648	3.10683	0.00179821
nirD	b3366	3.11895	0.0349127	6.4162	1.94989e-14
nrdE	b2675	4.39387	4.63778e-05	3.10143	0.0318801
nrdF	b2676	4.48296	8.5904e-07	2.79307	0.0408551
nrdH	b2673	3.99835	7.26581e-06	3.03434	0.00601439
nrdI	b2674	3.02697	0.0004312	3.1007	0.000196607
proV	b2677	5.86082	6.97375e-06	8.00633	3.77545e-12
proW	b2678	6.21537	6.23089e-06	8.35943	8.56096e-12
proX	b2679	5.76229	3.35009e-05	6.95146	3.75281e-08
stpA	b2669	3.68736	9.3894e-05	4.32514	2.74642e-07
torC	b0996	7.06513	6.79785e-10	5.83114	1.78806e-06
torD	b0998	4.34384	0.00147722	3.79582	0.0127153
uidA	b1617	5.49312	1.64835e-07	4.94693	5.7231e-06
ybdZ	b4511	3.78405	7.14033e-05	4.16915	2.08996e-06
ybiW	b0823	3.13016	0.0364639	6.17115	3.521e-11
ybiY	b0824	3.81213	0.00201185	6.11863	9.43695e-11
ybtE	c2433	6.32137	6.27922e-12	7.3956	2.79095e-17
ybtP	c2422	9.03751	1.87696e-20	8.59914	1.69926e-18
ybtQ	c2421	6.56812	7.33758e-11	7.10994	3.68613e-13
ybtS	c2419	6.11128	2.52835e-10	7.4328	2.77418e-16
ybtT	c2432	7.49406	1.20237e-17	8.16267	1.68395e-21
ybtU	c2430	6.64483	2.92085e-13	8.13266	2.65809e-21
ybtX	c2420	6.49257	7.33758e-11	7.55014	1.85174e-15
ydhC	b1660	3.1802	0.000343632	2.99165	0.00123332
ydhI	b1643	2.47056	0.0235886	2.429	0.0288484
ydiE	b1705	5.04703	3.27829e-26	2.9726	1.78359e-06
ydiH	b1685	3.75202	6.41352e-05	3.79801	3.14748e-05
yeaR	b1797	5.93745	1.88102e-06	6.18852	3.12052e-07
yedX	b1970	4.26346	0.0179388	4.08071	0.0288484
yjcB	b4060	4.09229	0.000447536	5.25614	1.3165e-07
yoaG	b1796	6.51817	2.47753e-08	7.24549	9.21726e-11
yqjF	b3101	4.62337	0.00998165	4.58188	0.0105183
