## Supplementary material for "The Gene Expression Profile of Uropathogenic *Escherichia coli* in Women with Uncomplicated Urinary Tract Infections Is Recapitulated in the Mouse Model": Table S5

### Sheet: Sheet1
Supplemental Table 5: Genes downregulated during infection compared to in vitro growth in urinea
Gene Name	Locus	human UTI		mouse UTI
		Log2 FC	Adjusted P Value	Log2 FC	Adjusted P Value
acs	b4069	-5.56967	3.07062e-07	-3.77304	0.00728385
ahr	b4269	-4.24955	1.01558e-06	-3.58973	0.000244781
aidB	b4187	-4.7397	0.000102794	-3.5242	0.0282069
aldA	b1415	-4.12783	4.4533e-08	-3.40619	6.35902e-05
amyA	b1927	-5.08834	4.29612e-06	-4.20655	0.000848304
bluF	b1163	-2.56229	0.00106206	-2.26206	0.0208453
bolA	b0435	-3.40266	0.0098702	-3.36851	0.0210118
c3891	c3891	-5.52181	5.29814e-07	-3.2573	0.0473055
chaB	b1217	-4.13695	0.000174877	-3.07154	0.04243
clsB	b0789	-4.99913	1.44885e-07	-3.19738	0.0103856
csiD	b2659	-7.22758	1.83753e-07	-5.11347	0.0016679
dgcM	b1341	-4.71406	0.000401672	-4.00864	0.0108121
elaB	b2266	-4.22975	0.00240991	-4.0939	0.00761092
fumC	b1611	-3.89698	4.14121e-07	-3.58948	1.19122e-05
gabD	b2661	-6.37729	6.94231e-12	-5.15343	2.49358e-07
gabP	b2663	-5.88659	6.1801e-05	-4.99645	0.00245823
gabT	b2662	-6.66858	5.65561e-10	-5.46255	2.19712e-06
gcvT	b2905	-4.2369	1.49352e-10	-2.60135	0.00728385
glcB	b2976	-4.89571	0.00135275	-4.05152	0.0335952
glcD	b2979	-7.86391	1.57346e-07	-5.4721	0.00191589
glcE	b4468	-8.0654	1.84543e-07	-5.13356	0.00558536
glcF	b4467	-6.57913	1.01558e-06	-4.81321	0.00266709
glsA	b0485	-7.4563	1.78879e-06	-4.71963	0.020781
gltA	b0720	-4.02863	5.25482e-10	-3.14671	3.40666e-05
gltI	b0655	-4.30563	7.59565e-06	-3.79596	0.000375741
gltK	b0653	-2.89489	0.00112644	-2.56787	0.0177252
gltL	b0652	-3.44627	1.85366e-06	-2.52967	0.00941382
hcxB	b0801	-3.31134	1.15845e-05	-2.7818	0.00212098
ilvC	b3774	-5.27892	0.000119684	-5.25305	0.000229775
ilvD	b3771	-3.03319	0.0105539	-2.96813	0.0265565
ilvE	b3770	-2.98242	0.00116966	-3.5068	3.46251e-05
ilvM	b3769	-2.89647	0.0102124	-4.00406	1.63178e-05
ilvN	b3670	-5.05085	9.02705e-06	-3.53463	0.0166482
kgtP	b2587	-3.63416	0.00020211	-3.50053	0.000810139
leuA	b0074	-4.56495	0.000675243	-5.59428	8.56566e-06
leuB	b0073	-4.21617	0.00133965	-5.42611	5.97075e-06
leuC	b0072	-4.02724	0.00243871	-5.34492	6.69967e-06
leuD	b0071	-4.69478	0.00106101	-5.52815	5.90213e-05
mnaT	b1448	-2.33426	0.00195386	-2.39871	0.00188506
modF	b0760	-3.03201	0.00315529	-2.87419	0.014708
narW	b1466	-5.7895	2.48713e-08	-4.17966	0.000334063
osmC	b1482	-5.81835	1.43775e-05	-3.99176	0.0260427
otsA	b1896	-5.01617	1.26406e-05	-3.28108	0.0473055
patA	b3073	-6.70057	1.00392e-13	-5.29937	3.93825e-08
phoH	b1020	-3.76587	7.49216e-05	-3.09819	0.00799231
poxB	b0871	-4.99994	2.1421e-06	-3.78656	0.00312275
prpR	b0330	-5.00292	3.67983e-07	-2.91497	0.0440223
psuG	b2165	-5.82893	4.89608e-08	-4.66663	9.65477e-05
rutD	b1009	-3.6347	0.0155461	-3.4997	0.0395755
talA	b2464	-5.46752	9.59857e-07	-3.30465	0.0446411
uidA	b1617	-3.89417	0.00121667	-4.44037	0.000133065
xylA	b3565	-6.30542	5.25482e-10	-5.72754	5.54784e-08
xylB	b3564	-5.29622	1.81386e-07	-5.00351	1.88308e-06
xylF	b3566	-7.42511	1.43539e-14	-5.08371	3.54379e-06
xylG	b3567	-7.1043	5.08989e-15	-4.89968	1.8181e-06
xylH	b3568	-4.27993	9.72077e-10	-3.91436	9.37122e-08
xylR	b3569	-3.62452	4.35896e-05	-3.58249	9.65477e-05
yafE	b0210	-2.77931	0.000382836	-2.23524	0.038935
yahK	b0325	-4.79923	6.7509e-05	-3.44747	0.0334602
yajO	b0419	-4.14825	0.000140584	-3.16197	0.0284464
ybaT	b0486	-5.54815	0.000187159	-3.98077	0.0460306
ybaY	b0453	-4.30097	0.000415812	-3.88783	0.00423251
ybgS	b0753	-6.63635	1.56829e-10	-3.36978	0.0300821
ybgU	b4735	-4.50399	5.25482e-10	-3.54272	1.91612e-05
ycgB	b1188	-5.74354	3.70086e-07	-4.1655	0.00237478
ydcI	b1422	-2.57454	0.0039684	-3.21972	2.97875e-05
ydgC	b1607	-2.89325	0.000694094	-2.28179	0.0466417
ydiU	b1706	-2.32183	5.33644e-05	-3.07909	3.78333e-11
ydiZ	b1724	-4.22353	1.25483e-05	-3.07767	0.0177252
yegP	b2080	-6.23031	3.0445e-10	-3.72174	0.00460467
yegS	b2086	-4.57725	2.43319e-05	-3.29372	0.0226859
yfcF	b2301	-3.51328	6.53899e-08	-3.00444	3.3029e-05
ygaM	b2672	-5.38863	1.19774e-09	-3.67125	0.000751684
yheV	b4551	-2.48526	0.010902	-2.51167	0.0172293
yhjE	b3523	-3.49082	0.000408355	-3.74452	0.000125447
yiaA	b3562	-3.89187	0.000116874	-3.0722	0.0112887
yiaB	b3563	-4.21812	8.86504e-05	-3.72607	0.00125596
yiaG	b3555	-4.75172	0.000567931	-4.0538	0.0137198
yjdI	b4126	-4.72842	4.09457e-06	-4.03565	0.000427662
ynaL	b4743	-6.18204	7.06177e-06	-4.17389	0.013913
yphA	b2543	-4.80814	6.7509e-05	-3.78845	0.00908343
ysgA	b3830	-4.14015	3.65316e-07	-3.44176	0.000195727
