## Supplementary material for "The Gene Expression Profile of Uropathogenic *Escherichia coli* in Women with Uncomplicated Urinary Tract Infections Is Recapitulated in the Mouse Model": Table S6

### Sheet: Sheet1
Supplemental Table 6: Genes upregulated during infection compared to in vitro growth in urinea
Gene Name	Locus	human UTI		mouse UTI
		Log2 FC	Adjusted P Value	Log2 FC	Adjusted P Value
ackA	b2296	3.46818	2.65971e-08	2.33225	0.0119296
dtpA	b1634	3.85937	1.65639e-11	3.02752	5.83994e-06
dusB	b3260	4.54156	2.20093e-08	2.87544	0.0137198
ebgC	b3077	3.53069	1.15845e-05	2.54785	0.0293304
fdnH	b1475	5.34028	3.09706e-13	5.92561	1.21614e-16
fdnI	b1476	3.69801	5.25482e-10	4.37569	3.91506e-15
fis	b3261	5.87272	5.77247e-24	3.50843	1.21315e-06
gntK	b3437	5.53564	3.05092e-19	2.87646	0.00130695
gntU	b4476	4.82619	3.40747e-12	3.26362	0.000169339
gpmM	b3612	2.61958	5.9595e-06	2.38108	0.000272331
grcA	b2579	3.12627	0.00437688	5.67064	4.60593e-12
grxA	b0849	3.73601	4.88603e-08	2.91311	0.000445651
gspI	UTI89_C3380	4.57423	2.75587e-10	2.52354	0.0433818
guaB	b2508	3.68474	5.08989e-15	2.06634	0.0110851
hcp	b0873	2.66724	0.0140388	4.19767	1.82118e-07
hybA	b2996	2.44962	0.00578647	5.13835	2.21706e-19
ibpB	b3686	4.48169	7.0932e-05	4.15199	0.000706917
mdtJ	b1600	2.94251	0.00743602	4.40926	2.39716e-07
mntP	b1821	5.31928	0.000136886	6.59405	4.63508e-07
napA	b2206	3.00435	0.0163362	5.89532	2.43498e-11
napF	b2208	4.10422	0.00638111	7.20615	1.43681e-09
narJ	b1226	3.08905	0.0184488	4.57697	1.25332e-05
nirB	b3365	4.05911	0.00684737	6.92315	9.06722e-09
nirC	b3367	2.5454	0.005158	3.49282	1.40861e-06
nirD	b3366	5.50421	2.07133e-05	8.80146	5.66053e-16
opgC	b1047	4.95756	8.22016e-21	2.37703	0.00821681
opgE	b0815	3.0581	0.000154585	2.73855	0.00352725
pdeI	b0833	2.64384	0.0025996	2.33435	0.0382692
potB	b1125	3.12503	1.53312e-05	2.23142	0.0467793
pta	b2297	2.83241	1.03351e-05	2.15362	0.0205519
pyrF	b1281	2.9136	2.53904e-09	1.84415	0.0414912
rnpA	b3704	3.89789	2.84649e-06	2.66329	0.0282502
rplA	b3984	3.89647	3.7884e-12	2.92115	1.54068e-05
rplD	b3319	3.3406	2.83159e-05	2.70997	0.00728154
rplI	b4203	4.02215	2.59176e-16	2.9696	3.58325e-07
rplK	b3983	3.6712	4.71412e-09	2.82458	0.000229775
rplM	b3231	3.97901	2.69557e-09	2.42746	0.020781
rplO	b3301	3.13395	1.74508e-05	2.39947	0.0176876
rplY	b2185	3.61009	2.56467e-07	2.38785	0.0259691
rpmB	b3637	3.93913	6.82599e-17	2.35646	0.000652929
rpmD	b3302	3.5844	1.17207e-09	2.25986	0.0148627
rpmE	b3936	5.37671	9.72317e-19	2.72083	0.00326354
rpmH	b3703	3.55199	4.91627e-13	1.95553	0.0370534
rpsE	b3303	3.30969	4.97225e-07	2.27777	0.0222524
rpsF	b4200	3.59356	6.2671e-06	2.60011	0.0203739
rpsI	b3230	3.79407	2.86722e-07	2.779	0.00409897
rpsR	b4202	4.02063	1.04333e-05	2.76755	0.0380443
sdaC	b2796	5.41268	1.06158e-14	4.23099	4.64297e-08
sodB	b1656	4.03282	6.12158e-05	4.03525	9.84488e-05
suhB	b2533	5.72502	6.36845e-40	3.15729	1.87842e-08
trxC	b2582	2.86155	0.000129975	2.33419	0.0195416
tsgA	b3364	7.42606	2.30729e-14	5.62458	1.32875e-07
tyrP	b1907	2.65891	0.0245083	3.54261	0.0002539
uhpA	b3669	4.19367	4.42326e-09	3.03296	0.000820666
uhpB	b3668	3.42015	0.000113344	3.45943	0.000137453
upp	b2498	4.50909	8.94125e-16	2.99163	2.38135e-05
uraA	b2497	3.77795	1.17207e-09	3.01606	3.44278e-05
UTI89_C1440	UTI89_C1440	2.83845	0.010341	3.24398	0.00150694
ydhC	b1660	2.80842	0.00246072	2.61988	0.0159781
ydjX	b1750	2.40075	0.025627	2.78728	0.0037606
yfcC	b2298	2.60451	0.0487203	5.40759	3.37389e-11
yggI	b2944	3.25408	3.94175e-08	2.14152	0.0264981
yghG	b2971	7.18815	2.84423e-17	3.93173	0.000355591
ygiQ	b4469	4.47362	4.84891e-14	2.37433	0.0168636
yhhQ	b3471	3.54075	8.52227e-11	2.87	5.58371e-06
yiaD	b3552	5.10697	1.84543e-07	3.21506	0.0208453
yiaY	b3589	2.34309	0.0066876	3.10458	2.71949e-06
yjaA	b4011	4.194	3.72608e-09	2.87726	0.00266709
yjcB	b4060	3.37108	0.00689043	4.53493	2.06011e-05
yjeM	b4156	3.1104	0.00193815	2.61184	0.0498767
ymgG	b1172	4.39013	1.12942e-05	3.4864	0.00423251
fndG_1	ECP_RS07505	5.58361	1.35078e-07	6.33829	4.99746e-10
