## Supplementary material for "The Gene Expression Profile of Uropathogenic *Escherichia coli* in Women with Uncomplicated Urinary Tract Infections Is Recapitulated in the Mouse Model": Table S7

### Sheet: Sheet1
Supplemental Table 7: Genes used in functional groups
Gene Name	Locus Tag	Genome	Functional Group	Description
fepA	c0669	CFT073	Iron Acquisition	tonB
iha	c3610	CFT073	Iron Acquisition	tonB
ireA	c5174	CFT073	Iron Acquisition	tonB
fiu	c0890	CFT073	Iron Acquisition	tonB
cirA	c2690	CFT073	Iron Acquisition	tonB
fes	c0671	CFT073	Iron Acquisition	Enterobactin
entS	c0678	CFT073	Iron Acquisition	Enterobactin
entA	UTI89_C0598	UTI89	Iron Acquisition	Enterobactin
entB	c0682	CFT073	Iron Acquisition	Enterobactin
entC	c0680	CFT073	Iron Acquisition	Enterobactin
entD	c0668	CFT073	Iron Acquisition	Enterobactin
entE	c2433	CFT073	Iron Acquisition	Enterobactin
entF	c0673	CFT073	Iron Acquisition	Enterobactin
iroN	c1250	CFT073	Iron Acquisition	Salmochelin
iroB	c1254	CFT073	Iron Acquisition	Salmochelin
iroC	c1253	CFT073	Iron Acquisition	Salmochelin
iroD	c1252	CFT073	Iron Acquisition	Salmochelin
iroE	c1251	CFT073	Iron Acquisition	Salmochelin
iutA	c3623	CFT073	Iron Acquisition	Aerobactin
iucA	c3627	CFT073	Iron Acquisition	Aerobactin
iucB	c3626	CFT073	Iron Acquisition	Aerobactin
iucC	c3625	CFT073	Iron Acquisition	Aerobactin
iucD	c3624	CFT073	Iron Acquisition	Aerobactin
fyuA	UTI89_C2188	UTI89	Iron Acquisition	Yersiniabactin
ybtQ	UTI89_C2180	UTI89	Iron Acquisition	Yersiniabactin
ybtP	UTI89_C2181	UTI89	Iron Acquisition	Yersiniabactin
irp2	UTI89_C2183	UTI89	Iron Acquisition	Yersiniabactin
irp1	UTI89_C2184	UTI89	Iron Acquisition	Yersiniabactin
ybtU	UTI89_C2185	UTI89	Iron Acquisition	Yersiniabactin
ybtT	UTI89_C2186	UTI89	Iron Acquisition	Yersiniabactin
ybtE	UTI89_C2187	UTI89	Iron Acquisition	Yersiniabactin
hma	c2482	CFT073	Iron Acquisition	Heme
chuA	c4308	CFT073	Iron Acquisition	Heme
chuS	c4307	CFT073	Iron Acquisition	Heme
chuT	c4313	CFT073	Iron Acquisition	Heme
chuW	c4314	CFT073	Iron Acquisition	Heme
chuX	c4315	CFT073	Iron Acquisition	Heme
chuY	c4316	CFT073	Iron Acquisition	Heme
chuU	c4317	CFT073	Iron Acquisition	Heme
sitA	c1600	CFT073	Iron Acquisition	sit
sitB	c1599	CFT073	Iron Acquisition	sit
sitC	c1598	CFT073	Iron Acquisition	sit
sitD	c1597	CFT073	Iron Acquisition	sit
fhuB	c0188	CFT073	Iron Acquistion	fhu
fhuD	c0187	CFT073	Iron Acquisition	fhu
fhuC	c0186	CFT073	Iron Acquisition	fhu
fhuA	c0185	CFT073	Iron Acquisition	fhu
fhuE	c1374	CFT073	Iron Acquisition	fhu
feoA	c4185	CFT073	Iron Acquisition	Feo Iron transporter
feoB	c4186	CFT073	Iron Acquisition	Feo Iron transporter
tonB	c1717	CFT073	Iron Acquisition	Feo Iron transporter
yfcO	c2878	CFT073	adherence	yfc
yfcP	c2879	CFT073	adherence	yfc
yfcQ	c2880	CFT073	adherence	yfc
yfcR	c2881	CFT073	adherence	yfc
yfcS	c2882	CFT073	adherence	yfc
yfcU	c2883	CFT073	adherence	yfc
yfcV	c2884	CFT073	adherence	yfc
yadN	c0172	CFT073	adherence	yad
htrE	c0170	CFT073	adherence	yad
yadM	c0169	CFT073	adherence	yad
yadL	c0168	CFT073	adherence	yad
yadK	c0169	CFT073	adherence	yad
yadC	c0170	CFT073	adherence	yad
papA	c3592	CFT073	adherence	pap
papC	c3590	CFT073	adherence	pap
papD	c3589	CFT073	adherence	pap
papE	c3585	CFT073	adherence	pap
papF	c3584	CFT073	adherence	pap
papH	c3591	CFT073	adherence	pap
papG	c3583	CFT073	adherence	pap
papG_2	c5179	CFT073	adherence	pap
aufA	c4214	CFT073	adherence	auf
aufB	c4213	CFT073	adherence	auf
aufC	c4212	CFT073	adherence	auf
aufD	c4210	CFT073	adherence	auf
c2394	c2394	CFT073	adherence	Putative Type IV Pili
c2395	c2395	CFT073	adherence	Putative Type IV Pili
focA	c1239	CFT073	adherence	F1C Fimbriae
focC	c1241	CFT073	adherence	F1C Fimbriae
focD	c1242	CFT073	adherence	F1C Fimbriae
focF	c1243	CFT073	adherence	F1C Fimbriae
focG	c1244	CFT073	adherence	F1C Fimbriae
focH	c1245	CFT073	adherence	F1C Fimbriae
csgA	c1306	CFT073	adherence	curli biogenesis
csgB	c1305	CFT073	adherence	curli biogenesis
csgD	c1302	CFT073	adherence	curli biogenesis
csgE	c1301	CFT073	adherence	curli biogenesis
csgF	c1300	CFT073	adherence	curli biogenesis
csgG	c1299	CFT073	adherence	curli biogenesis
yehA	c2635	CFT073	adherence	yeh
yehB	c2636	CFT073	adherence	yeh
yehC	c2637	CFT073	adherence	yeh
yehD	c2638	CFT073	adherence	yeh
hofB	c0126	CFT073	adherence	Putative Type IV pili
hofC	c0125	CFT073	adherence	Putative Type IV pili
ppdD	c0127	CFT073	adherence	Putative Type IV pili
fimA	c5393	CFT073	adherence	fim
fimI	c5394	CFT073	adherence	fim
fimC	c5395	CFT073	adherence	fim
fimD	c5396	CFT073	adherence	fim
fimF	c5397	CFT073	adherence	fim
fimG	c5399	CFT073	adherence	fim
fimH	c5400	CFT073	adherence	fim
sfaD	c1240	CFT073	adherence	sfa
frdD	b4151	MG1655	metabolism	Fermentation
frdC	b4152	MG1655	metabolism	Fermentation
frdB	b4153	MG1655	metabolism	Fermentation
frdA	b4154	MG1655	metabolism	Fermentation
ackA	b2296	MG1655	metabolism	Fermentation
pta	b2297	MG1655	metabolism	Fermentation
adhE	b1241	MG1655	metabolism	Fermentation
fdnG	b1474	MG1655	metabolism	Anaerobic Respiration
fdnH	b1475	MG1655	metabolism	Anaerobic Respiration
fdnI	b1476	MG1655	metabolism	Anaerobic Respiration
narK	b1223	MG1655	metabolism	Anaerobic Respiration
narG	b1224	MG1655	metabolism	Anaerobic Respiration
narH	b1225	MG1655	metabolism	Anaerobic Respiration
narJ	b1226	MG1655	metabolism	Anaerobic Respiration
narI	b1227	MG1655	metabolism	Anaerobic Respiration
sdhC	b0721	MG1655	metabolism	Aerobic Respiration
sdhD	b0722	MG1655	metabolism	Aerobic Respiration
sdhA	b0723	MG1655	metabolism	Aerobic Respiration
sdhB	b0724	MG1655	metabolism	Aerobic Respiration
ndh	b1109	MG1655	metabolism	Aerobic Respiration
nuoN	b2276	MG1655	metabolism	Aerobic Respiration
nuoM	b2277	MG1655	metabolism	Aerobic Respiration
nuoL	b2278	MG1655	metabolism	Aerobic Respiration
nuoK	b2279	MG1655	metabolism	Aerobic Respiration
nuoJ	b2280	MG1655	metabolism	Aerobic Respiration
nuoI	b2281	MG1655	metabolism	Aerobic Respiration
nuoH	b2282	MG1655	metabolism	Aerobic Respiration
nuoG	b2283	MG1655	metabolism	Aerobic Respiration
nuoF	b2284	MG1655	metabolism	Aerobic Respiration
nuoE	b2285	MG1655	metabolism	Aerobic Respiration
nuoC	b2286	MG1655	metabolism	Aerobic Respiration
nuoB	b2287	MG1655	metabolism	Aerobic Respiration
nuoA	b2288	MG1655	metabolism	Aerobic Respiration
cyoE	b0428	MG1655	metabolism	Aerobic Respiration
cyoD	b0429	MG1655	metabolism	Aerobic Respiration
cyoC	b0430	MG1655	metabolism	Aerobic Respiration
cyoB	b0431	MG1655	metabolism	Aerobic Respiration
cyoA	b0432	MG1655	metabolism	Aerobic Respiration
cydA	b0733	MG1655	metabolism	Aerobic Respiration
cydB	b0734	MG1655	metabolism	Aerobic Respiration
pgi	c4991	CFT073	metabolism	Glycolysis
pfkA	c4867	CFT073	metabolism	Glycolysis
pfkB	c2121	CFT073	metabolism	Glycolysis
tpiA	c4871	CFT073	metabolism	Glycolysis
pykA	c2268	CFT073	metabolism	Glycolysis
pykF	c2071	CFT073	metabolism	Glycolysis
gapA	c2184	CFT073	metabolism	Glycolysis
pgk	c3504	CFT073	metabolism	Glycolysis
fba	c3503	CFT073	metabolism	Glycolysis
eno	c3344	CFT073	metabolism	Glycolysis
gpmA	c0831	CFT073	metabolism	Glycolysis
gpmB	c5482	CFT073	metabolism	Glycolysis
glk	c2927	CFT073	metabolism	Glycolysis
pckA	c4176	CFT073	metabolism	Gluconeogenesis
gnd	c2556	CFT073	metabolism	Pentose phosphate pathway
talA	c2989	CFT073	metabolism	Pentose phosphate pathway
talB	c0012	CFT073	metabolism	Pentose phosphate pathway
tktA	c3520	CFT073	metabolism	Pentose phosphate pathway
tktB	c2990	CFT073	metabolism	Pentose phosphate pathway
rpiA	c3495	CFT073	metabolism	Pentose phosphate pathway
rpiB	c5096	CFT073	metabolism	Pentose phosphate pathway
rpe	c4156	CFT073	metabolism	Pentose phosphate pathway
pgm	c0775	CFT073	metabolism	Entner-Doudoroff
zwf	c2265	CFT073	metabolism	Entner-Doudoroff
edd	c2264	CFT073	metabolism	Entner-Doudoroff
eda	c2263	CFT073	metabolism	Entner-Doudoroff
gdhA	c2162	CFT073	metabolism	Entner-Doudoroff
gntK	c4225	CFT073	metabolism	Entner-Doudoroff
ybhE	c0844	CFT073	metabolism	Entner-Doudoroff
sdhA	c0801	CFT073	metabolism	TCA cycle
sdhB	c0802	CFT073	metabolism	TCA cycle
sdhC	c0798	CFT073	metabolism	TCA cycle
sdhD	c0800	CFT073	metabolism	TCA cycle
fumA	c2004	CFT073	metabolism	TCA cycle
fumB	c5127	CFT073	metabolism	TCA cycle
fumC	c2003	CFT073	metabolism	TCA cycle
frdA	c5242	CFT073	metabolism	TCA cycle
frdB	c5241	CFT073	metabolism	TCA cycle
frdC	c5240	CFT073	metabolism	TCA cycle
frdD	c5239	CFT073	metabolism	TCA cycle
sucA	c0803	CFT073	metabolism	TCA cycle
sucB	c0804	CFT073	metabolism	TCA cycle
sucC	c0805	CFT073	metabolism	TCA cycle
sucD	c0806	CFT073	metabolism	TCA cycle
icdA	c1517	CFT073	metabolism	TCA cycle
acnA	c1745	CFT073	metabolism	TCA cycle
acnB	c0147	CFT073	metabolism	TCA cycle
gltA	c0796	CFT073	metabolism	TCA cycle
mdh	c3991	CFT073	metabolism	TCA cycle
lpdA	c0145	CFT073	metabolism	TCA cycle
