## Supplementary material for "The Gene Expression Profile of Uropathogenic *Escherichia coli* in Women with Uncomplicated Urinary Tract Infections Is Recapitulated in the Mouse Model": Table S8

### Sheet: Sheet1
Pathways Enriched in Genes Differentially Regulated between hUTI and LB
KEGG/GO ID	# Genesa	Enrichment Score
eco00020: Citrate Cycle (TCA cycle)	12	3.22839
eco00330:Arginine and Proline Metabolism	5	2.04728
eco00920: Sulfur Metabolism	12	5.12835
eco01053: Biosynthesis of Siderophore Group Nonribosomal Peptides	4	3.21146
eco01120: Microbial Metabolism in Diverse Environments	37	4.30367
eco02030:Bacterial Chemotaxis	6	1.86485
eco02040: Flagellar Assembly	6	1.48694
GO:0000104 (Succinate Dehydrogenase Activity)	6	2.31417
GO:0020037 (Heme Binding)	7	1.36676
GO:0050660 (Flavin Adenine Dinucleotide Binding)	8	1.75631
GO:0055072 (Iron Ion Homeostasis)	7	1.67063
