## Supplementary material for "The Gene Expression Profile of Uropathogenic *Escherichia coli* in Women with Uncomplicated Urinary Tract Infections Is Recapitulated in the Mouse Model": Table S9

### Sheet: Sheet1
Pathways Enriched in Genes Differentially Regulated between mUTI and LB
KEGG/GO ID	# Genesa	Enrichment Score
eco00053: Ascorbate and Aldarate Metabolism	7	2.21141
eco00230: Purine Metabolism	13	3.21823
eco00330: Arginine and Proline Metabolism	4	2.16202
eco00920: Sulfur Metabolism	13	4.60332
eco01053: Biosynthesis of Siderophore Group Nonribosomal Peptides	4	3.07571
eco02040: Flagellar Assembly	13	3.92155
GO:0020037 (Heme Binding)	10	2.06366
GO:0046872 (Metal Ion Binding)	24	4.24339
