## Supplementary material for "The Gene Expression Profile of Uropathogenic *Escherichia coli* in Women with Uncomplicated Urinary Tract Infections Is Recapitulated in the Mouse Model": Table S10

### Sheet: Sheet1
Pathways Enriched in Genes Differentially Regulated between hUTI and urine
KEGG/GO ID	# Genesa	Enrichment Score
eco00020: Citrate Cycle (TCA cycle)	11	3.82479
eco00330: (Arginine and Proline Metabolism)	9	1.44125
eco01230: Biosynthesis of Amino Acids	20	1.75586
eco03010: Ribosome	46	19.461
GO:0003333 (Amino Acid Transmembrane Transport)	12	2.30754
GO:0019740 (Nitrogen Utilization)	6	2.53245
GO:0050660 (Flavin Adenine Dinucleotide Binding)	17	1.67689
GO:1902047 (Polyamine Transmembrane Transport)	4	1.96077
