## Supplementary material for "The Gene Expression Profile of Uropathogenic *Escherichia coli* in Women with Uncomplicated Urinary Tract Infections Is Recapitulated in the Mouse Model": Table S11

### Sheet: Sheet1
Pathways Enriched in Genes Differentially Regulated between mUTI and urine
KEGG/GO ID	# Genesa	Enrichment Score
eco00230: Purine Metabolism	7	2.51523
eco00564: Glycerophospholipid metabolism	5	1.62086
eco00910: Nitrogen Metabolism	8	2.77659
eco01230: Biosynthesis of Amino Acids	16	3.03247
eco03010: Ribosome	16	3.31893
GO:0020037 (Heme Binding)	8	2.36174
GO:0046872 (Metal Ion Binding)	35	3.8027
GO:0050660 (Flavin Adenine Dinucleotide Binding)	13	1.91978
